# A standardized mosquito-to-mouse transmission assay with spatially defined bite areas

**DOI:** 10.64898/2026.11.19.767790

**Authors:** Elliott F. Miot, Hacène Medkour, Lauryne Pruvost, Louise Belleville, Mihra Tavadia, Félix Rey-Cadilhac, Carole Ginibre, Besthsabée Scheid, Pascal Boutinaud, Julien Pompon

**Affiliations:** MIVEGEC, Univ. Montpellier, IRD, CNRS, Montpellier, France

## Abstract

Mosquito-borne viruses initiate infection in the skin, where interactions between viral particles, host cells, and mosquito saliva can influence early infection and subsequent viral dissemination. Investigating these events requires methods that link mosquito exposure to the precise site of inoculation. However, identifying individual bite sites during subsequent tissue collection remains a practical challenge in mosquito-to-mouse transmission models. Here, we describe a standardized mosquito-to-mouse transmission assay that facilitates the localization of mosquito bite sites and targeted tissue sampling. The method combines a custom 3D-printed feeding device, individual mosquito exposure, and perforated adhesive tape to define the biting area and mark identified bite sites for subsequent collection. We demonstrate the application of this protocol using West Nile virus (WNV) and Dengue virus (DENV)-infected *Aedes aegypti* mosquitoes with C57BL/6J mice and A129 Ifnar1^-/-^ mice, respectively. All infected mosquitoes successfully blood-fed within 20 min of exposure. After three infected-mosquito bites, mice developed clinical signs from approximately day 6 post-bite, with mortality occurring between days 8 and 10 for WNV, while disease onset occurred at 4 days post bite and most of the mice recovered by day 10 for DENV. To investigate early WNV viral kinetics in skin, WNV genomic RNA was quantified in biopsies collected at marked bite sites and the draining inguinal lymph nodes. Viral RNA was detected in both tissues as early as 1 h post-bite, and RNA levels increased significantly at 24 h post-bite. This protocol provides a practical approach for identifying mosquito bite sites and investigating early tissue-level events following vector-mediated transmission. With appropriate validation, the protocol can be adapted to other vector–pathogen–host systems and downstream analyses.

**Summary:** Bite-initiated skin infection is a critical transmission bottleneck for arboviruses. A deeper understanding of these early events is essential for the development of intervention strategies. We describe a standardized mosquito-to-mouse transmission assay using a custom 3D-printed device and perforated tape to localize bite sites and investigate the early transmission steps.
