## Supplementary file 4 for "A standardized mosquito-to-mouse transmission assay with spatially defined bite areas"

### Sheet: Rules
Clinical scoring [0-3]
0	Normal
1	Mild
2	Moderate
3	Severe
Extended score	Reduced score	Interpretation
0	0	Healthy Mouse (baseline)
1 to 3	1	Ruffled fur, lethargy, hunched posture, no paresis, normal gait
4 to 6	2	Altered gait, limited movement in 1 hind limb
7 to 9	3	Lack of movement, paralysis in 1 or both hind limbs
10+	4	Moribund
21	5	Dead
Weight loss	Score
0 – 2%	0
2.5 – 10%	1
10 – 15%	2
15 – 20%	3
Limit points
x.wl	Weight loss >20%
x.neuro	Neurological signs
x.cs	Total clinical score >9
x.on	Dead overnight

### Sheet: Clinical score
Mouse 1	Day 0	Day 1	Day 2	Day 3	Day 4	Day 5	Day 6	Day 7	Day 8	Day 9	Day 10	Day 11	Day 12	Day 13	Day 14
Weight (g)
% Weightloss (g) vs Max weight	0	0	0	0	0	0	0	0	0	0	0	0	0	0	0
Weightloss score	0	0	0	0	0	0	0	0	0	0	0	0	0	0	0
Weakening of the hind limbs [0-3]
Hunched posture [0-3]
Rough or unkempt fur [0-3]
Decreased activity [0-3]
Labored breathing [0-3]
Decrease in body condition score (protruding bones, especially in the hindquarters) [0-3]
Neurological signs [0-3]
Death overnight (yes=1)
Extended score	0	0	0	0	0	0	0	0	0	0	0	0	0	0	0
Reduced score	0	0	0	0	0	0	0	0	0	0	0	0	0	0	0
Mortality (see Rules)	0	0	0	0	0	0	0	0	0	0	0	0	0	0	0
Blood sampling (µL)
Mouse 2	Day 0	Day 1	Day 2	Day 3	Day 4	Day 5	Day 6	Day 7	Day 8	Day 9	Day 10	Day 11	Day 12	Day 13	Day 14
Weight (g)
% Weightloss (g) vs Max weight	0	0	0	0	0	0	0	0	0	0	0	0	0	0	0
Weightloss score	0	0	0	0	0	0	0	0	0	0	0	0	0	0	0
Weakening of the hind limbs [0-3]
Hunched posture [0-3]
Rough or unkempt fur [0-3]
Decreased activity [0-3]
Labored breathing [0-3]
Decrease in body condition score (protruding bones, especially in the hindquarters) [0-3]
Neurological signs [0-3]
Death overnight (yes=1)
Extended score	0	0	0	0	0	0	0	0	0	0	0	0	0	0	0
Reduced score	0	0	0	0	0	0	0	0	0	0	0	0	0	0	0
Mortality (see Rules)	0	0	0	0	0	0	0	0	0	0	0	0	0	0	0
Blood sampling (µL)
Mouse 3	Day 0	Day 1	Day 2	Day 3	Day 4	Day 5	Day 6	Day 7	Day 8	Day 9	Day 10	Day 11	Day 12	Day 13	Day 14
Weight (g)
% Weightloss (g) vs Max weight	0	0	0	0	0	0	0	0	0	0	0	0	0	0	0
Weightloss score	0	0	0	0	0	0	0	0	0	0	0	0	0	0	0
Weakening of the hind limbs [0-3]
Hunched posture [0-3]
Rough or unkempt fur [0-3]
Decreased activity [0-3]
Labored breathing [0-3]
Decrease in body condition score (protruding bones, especially in the hindquarters) [0-3]
Neurological signs [0-3]
Death overnight (yes=1)
Extended score	0	0	0	0	0	0	0	0	0	0	0	0	0	0	0
Reduced score	0	0	0	0	0	0	0	0	0	0	0	0	0	0	0
Mortality (see Rules)	0	0	0	0	0	0	0	0	0	0	0	0	0	0	0
Blood sampling (µL)
Mouse 4	Day 0	Day 1	Day 2	Day 3	Day 4	Day 5	Day 6	Day 7	Day 8	Day 9	Day 10	Day 11	Day 12	Day 13	Day 14
Weight (g)
% Weightloss (g) vs Max weight	0	0	0	0	0	0	0	0	0	0	0	0	0	0	0
Weightloss score	0	0	0	0	0	0	0	0	0	0	0	0	0	0	0
Weakening of the hind limbs [0-3]
Hunched posture [0-3]
Rough or unkempt fur [0-3]
Decreased activity [0-3]
Labored breathing [0-3]
Decrease in body condition score (protruding bones, especially in the hindquarters) [0-3]
Neurological signs [0-3]
Death overnight (yes=1)
Extended score	0	0	0	0	0	0	0	0	0	0	0	0	0	0	0
Reduced score	0	0	0	0	0	0	0	0	0	0	0	0	0	0	0
Mortality (see Rules)	0	0	0	0	0	0	0	0	0	0	0	0	0	0	0
Blood sampling (µL)
Mouse 5	Day 0	Day 1	Day 2	Day 3	Day 4	Day 5	Day 6	Day 7	Day 8	Day 9	Day 10	Day 11	Day 12	Day 13	Day 14
Weight (g)
% Weightloss (g) vs Max weight	0	0	0	0	0	0	0	0	0	0	0	0	0	0	0
Weightloss score	0	0	0	0	0	0	0	0	0	0	0	0	0	0	0
Weakening of the hind limbs [0-3]
Hunched posture [0-3]
Rough or unkempt fur [0-3]
Decreased activity [0-3]
Labored breathing [0-3]
Decrease in body condition score (protruding bones, especially in the hindquarters) [0-3]
Neurological signs [0-3]
Death overnight (yes=1)
Extended score	0	0	0	0	0	0	0	0	0	0	0	0	0	0	0
Reduced score	0	0	0	0	0	0	0	0	0	0	0	0	0	0	0
Mortality (see Rules)	0	0	0	0	0	0	0	0	0	0	0	0	0	0	0
Blood sampling (µL)
